# PAQman: reference-free ensemble evaluation of long-read genome assemblies

**DOI:** 10.1101/2025.09.11.675652

**Authors:** Samuel O’Donnell, Ningxiao Li, Jacob L. Steenwyk, David M. Geiser, Frank N. Martin, Emile Gluck-Thaler

## Abstract

Advances in long-read sequencing have made it easier and more cost effective to generate high-quality genome assemblies. However, assessing assembly quality remains a challenge, as existing tools often focus on a few metrics and/or require a reference assembly for comparison. Furthermore, the number of available metrics and associated tools for genome evaluation have expanded in recent years, making it more difficult for researchers to easily use and develop comprehensive pipelines. To address this, we developed the Post-Assembly Quality manager (PAQman), a tool that lowers the barrier to entry for assembly quality assessment by measuring seven reference-free features of genome quality within a single framework: Contiguity, Gene content, Completeness, Accuracy, Correctness, Coverage, and Telomerality. PAQman integrates multiple commonly used tools alongside custom scripts, requiring users to provide only a query genome assembly and its underlying long-read data, while providing a streamlined and consistent framework for quality assessment across datasets.

**Impact Statement:** PAQman is an ensemble-based tool for comprehensive, reference-free evaluation of genome assemblies derived from long-read sequencing data. The simultaneous integration of seven quality features enables users to easily assess assembly quality within a standardized, reproducible framework across diverse organisms, while lowering the barrier to entry for biologists analyzing their data.
