## Supplementary_tables for "PAQman: reference-free ensemble evaluation of long-read genome assemblies"

### Sheet: Table S1
Supplementary table 1. Run time and max RAM usage across different datasets, the genomes within each dataset and the number of threads given to paqman.sh
Input							Run results
Dataset	average genome size (Mb)	Reads type	coverage	threads (--threads)	genomes	genome size	real (minutes)	mean	stdev	Max RAM usage (GB)	mean	stdev	user (minutes)	mean	stdev	sys (minutes)	mean	stdev
S288c	12.3453	ONT	~100X	8	GCA000146045	12071326	6.84	6.916	0.10015	5.86	6.188	0.78627	22.85	22.774	0.958191	1.15	1.302	0.44195
					GCA002057635	12225585	6.78			5.73			22.33			1.07
					GCA016858165	12842920	6.97			7.59			23.15			1.07
					GCA022626425	11866172	7.01			5.89			24.06			1.13
					GCA902192305	12720482	6.98			5.87			21.48			2.09
				16	GCA000146045	12071326	6.8	6.286	0.31477	4.92	5.538	0.362726	25.68	25.264	1.13802	1.53	2.026	0.777001
					GCA002057635	12225585	5.98			5.55			24.98			1.38
					GCA016858165	12842920	6.13			5.81			27			1.48
					GCA022626425	11866172	6.18			5.62			24.04			2.75
					GCA902192305	12720482	6.34			5.79			24.62			2.99
				32	GCA000146045	12071326	5.23	5.294	0.146048	4.56	4.724	0.414524	32.31	31.346	1.6561	2.59	3	0.641989
					GCA002057635	12225585	5.23			5.43			29.81			2.66
					GCA016858165	12842920	5.47			4.75			32.63			4.12
					GCA022626425	11866172	5.12			4.44			32.69			2.96
					GCA902192305	12720482	5.42			4.44			29.29			2.67
Nipponbare	378.484	HiFi	~83X	8	GCA000005425	372089989	139.66	139.746	1.95593	32.49	42.448	7.08511	812.17	746.48	45.0872	14.56	11.91	1.7209
					GCA001433935	373677401	142.23			50.65			734.18			12.59
					GCA003865235	379624023	138.74			43.75			718.17			10.18
					GCA034140825	385710679	140.94			38.64			769.64			11.32
					GCA051403585	381315826	137.16			46.71			698.24			10.9
				16	GCA000005425	372089989	90.89	92.862	1.70961	55.37	47.864	12.5476	736.95	741.348	25.7953	9.66	10.378	1.43721
					GCA001433935	373677401	94.19			66.39			747.44			11.85
					GCA003865235	379624023	92.09			40.86			722.5			11.81
					GCA034140825	385710679	95.06			38.1			782.35			8.53
					GCA051403585	381315826	92.08			38.6			717.5			10.04
				32	GCA000005425	372089989	79.26	75.792	2.65798	38.3	47.308	15.7735	941.56	834.116	74.7587	16.61	14.334	1.75881
					GCA001433935	373677401	74.06			64.94			785.36			14.62
					GCA003865235	379624023	72.37			64.06			746.36			13.35
					GCA034140825	385710679	76.41			35.16			836.19			11.98
					GCA051403585	381315826	76.86			34.08			861.11			15.11
CHM13	3004.93	HiFi	~25X	64	CHM13v0_7	2931077078	414.72	423.59	23.3176	230.96	218.668	32.1643	5672.76	5214.56	334.197	123.88	111.762	18.9576
					CHM13v1_0	3045441522	427.79			231.98			4762.88			138.58
					CHM13v1_1	3054832041	409.28			165.51			5064.86			103.43
					CHM13v2	3117292070	462.18			249.83			5294.13			100.57
					GCA002884485	2875999248	403.98			215.06			5278.18			92.35
Note: Reads type column contain 'ONT' and 'HiFi' referring to Oxford Nanopore Technology and PacBio Hifi reads respectively

### Sheet: Table S2
Supplementary table 2. Real time and Maximum RAM usage per Step in PAQman pipeline using Nipponbare assembly GCA000005425 with 16 threads
Assembly	threads	PAQman Feature	PAQman tools	real (minutes)	Max RAM usage (GB)
GCA000005425	16	Contiguity	QUAST	0.57	1.06
		Gene Content	BUSCO	7.42	17.75
		Completeness + Accuracy	Meryl + Merqury	15.34	15.63
		Downsampling*	Rasusa	8.27	18.58
		Alignment*	Minimap2	26.42	41.36
		Correctness	CRAQ	34.34	26.86
		Coverage	samtools + bamtools	0.72	7.58
		Telomerality	Seqtk + bedtools	0.34	0.36
			Sum	93.42
			Max		41.36
			Full run (from Table S1)	90.89	55.37
Note: The max RAM and total run times differ compared to Table S1 as steps were run individually using --resume; although some variation would be expected regardless. However the large difference in max RAM is not entirely unexpected due to huge variation across runs.
*Neither Downsampling or Alignment are features but are used in Correctness and Coverage. They was seperated here in order to see how these steps individually contribute and to avoid the run time + max RAM values being combined with either of the associated Features.
